# Culturomics-Guided Precision FMT Enables Stable Antibiotic-Independent Engraftment via Metabolic Niche Targeting

**DOI:** 10.64898/2026.10.25.761671

**Authors:** Daniel M. Ferrer, Mark Holton, Minshen Yang, Ileana Villamil, Guillaume Urtecho

**Affiliations:** Department of Medicine, Division of Gastroenterology, University of California, San Diego, La Jolla, CA, USA; Biomedical Sciences Graduate Program, University of California, San Diego, La Jolla, CA, USA

**Author notes:** Corresponding author: Guillaume Urtecho, PhD, 9500 Gilman Dr, MC 0983, University of California, San Diego, La Jolla, CA 92093-0983, USA. These authors contributed equally to the work (Daniel M. Ferrer, Mark Holton).

**Keywords:** fecal microbiota transplantation, culturomics, metabolic niche profiling, colonization resistance, antibiotic-independent engraftment, donor-recipient complementarity, niche-associated communities, gut microbiome

## Abstract

The gut microbiome’s functional architecture can be conceptualized as a network of metabolic niches, yet clinical approaches to fecal microbiota transplantation (FMT) do not leverage niche - level information to guide engraftment. Here, we present a culturomics-based framework that profiles the metabolic niche landscape of individual microbiomes to enable targeted, antibiotic-independent FMT. Using a panel of 60 diverse media conditions, we show that gut communities from genetically identical mice harboring distinct microbiomes exhibit reproducible, vendor - specific niche-occupancy profiles, with each condition selecting for compositionally distinct niche-associated communities (NACs). We demonstrate that antibiotic pretreatment prior to FMT compromises community resilience, yielding communities that lose donor taxa more rapidly and recover less taxonomic diversity after secondary perturbation compared to untreated recipients. By comparing donor and recipient niche profiles, we identify vacant metabolic niches in recipient microbiomes and show that NACs targeting these vacancies achieve stable engraftment persisting for over 72 days without antibiotic pretreatment, whereas NACs targeting occupied niches fail to colonize. Furthermore, complex NACs not only fill vacant niches but reshape the surrounding native community, while simpler NACs engraft with minimal collateral impact. This culturomics-guided framework provides a scalable, mechanistic approach for rational donor-recipient matching that could advance personalized microbiome-based therapies.
