## Supplementary material for "Culturomics-Guided Precision FMT Enables Stable Antibiotic-Independent Engraftment via Metabolic Niche Targeting": Table S1

### Sheet: Media Recipes
Media	Reagent	Amount	Notes
A II	Brain-heart-infusion (BHI)	18.5 g	Adapted from Aranki and Freter (Ref 43)
	Yeast extract	5 g
	Trypticase soy broth	15 g
	K2HPO4	2.5 g
	Hemin	10 µg
	Glucose	0.5 g
	Palladium chloride	0.33 g
	Na2CO3	42 mg	Add after autoclaving
	Cysteine	50 mg	Add after autoclaving
	Menadione	5 µg	Add after autoclaving
	Fetal calf serum (complement-inactivated)	3% (vol/vol)	Add after autoclaving
BAC	WCA powder (Oxoid CM0643)	33 g	See manufacturer's instructions
	PdCl	1 mg	Dissolve first in HCl
	Phenosafranine	2.5 mg
			Set pH to 7.0
	Kanamycin	50 µg/mL	Add after autoclaving (121 °C, 15 min)
	Cysteine	0.05% (wt/vol)	Add after autoclaving
	Dithiothreitol (DTT)	0.02%	Add after autoclaving
	Sheep blood	5% (vol/vol)	Add after autoclaving
	G-N Anaerobe Supplement (Oxoid SR0108)	1 vial per 475 mL medium	Add after autoclaving
BARN	Sigma salt (M6030)	1×
	Yeast extract	0.5 g
	Maltose	1 g
	PdCl2	2 mg
	Phenosafranin
			Set pH to 7.6
	Penicillin	25 µg/mL	Add after autoclaving (121 °C, 15 min)
	Vancomycin	20 µg/mL	Add after autoclaving
	Kanamycin	50 µg/mL	Add after autoclaving
	Cysteine	0.05% (wt/vol)	Add after autoclaving
	Trace element and vitamin solutions		Add after autoclaving; see DSMZ medium 104 PYG
BHI	Brain heart infusion	37.00 g/L	DSMZ medium 215c
	L-Cysteine HCl · H2O	0.25 g/L
	Na2S · 9H2O	0.25 g/L
BIL	Sigma salt (M6030)	1×
	Peptone	2 g
	Yeast extract	200 mg
	PdCl	1 mg	Dissolve first in HCl
	Phenosafranine	2.5 mg
	Oxgall (Fluka B3883)	1.5% (vol/vol)	Add after autoclaving (121 °C, 15 min)
	Taurine	200 µM	Add after autoclaving
	Cysteine	0.05% (wt/vol)	Add after autoclaving
	TUDCA (Santa Cruz sc296449)	100 µg/L	Add after autoclaving
COR	Sigma salt (M6030)	1×
	Tween 80	1 mL
	Pig mucin type III (Sigma M1778)	250 mg
	PdCl	1 mg	Dissolve first in HCl
	Phenosafranine	2.5 mg
	Arginine	2.5 g	Add after autoclaving (121 °C, 15 min)
	Glycine	2.5 g	Add after autoclaving
	Histidine	2.5 g	Add after autoclaving
	Lysine	2.5 g	Add after autoclaving
	Bile salts (Fluka 48305)	0.5% (wt/vol)	Add after autoclaving
	Cysteine	0.05%	Add after autoclaving
	DTT	0.02%	Add after autoclaving
	Sheep blood	5% (vol/vol)	Add after autoclaving
mOs-SRB	M9 minimal salt medium (Sigma 6030)	11.28 g
	Na2SO4 (anhydrous)	2.0 g
	Yeast extract	75 mg
	Li-lactate	75 mg
	Cysteine	0.05% (wt/vol)	Add after autoclaving
	DTT	0.02%	Add after autoclaving
MT10	Sigma salt (M6030)	1×
	Pig mucin type III (Sigma M1778)	250 mg
	PdCl2	2 mg
	Thioglycolic acid	0.1 g
	Phenosafranin
	Rumen fluid	50 mL
			Set pH to 7
	Rifampicin	20 µg/mL	Add after autoclaving (121 °C, 15 min)
	Cysteine	0.05% (wt/vol)	Add after autoclaving
	2-Mercaptoethanol	50 µM	Add after autoclaving
	Trace element and vitamin solutions		Add after autoclaving; see DSMZ medium 104 PYG
Postgate	KH2PO4	0.5 g	After Postgate, Appl Microbiol 1963, 11:265
	NH4Cl	1 g
	Na2SO4	2 g
	CaCl2·6H2O	0.1 g
	MgSO4·7H2O	1 g
	Na-lactate	3.5 g
	Yeast extract	1 g
	Thioglycolic acid	0.1 g
	FeSO4·7H2O	0.5 g
	NaHCO3	2 g
	PdCl2	2 mg
	Phenosafranin
			Set pH to 7.6
	Penicillin	25 µg/mL	Add after autoclaving (121 °C, 15 min)
	Trace element and vitamin solutions		Add after autoclaving; see DSMZ medium 104 PYG
PYG	Trypticase Peptone	5 g	DSMZ medium 104
	Peptone	5 g
	Yeast Extract	10 g
	Beef Extract	5 g
	Glucose	5 g
	K2HPO4	2 g
	Tween 80	1 mL
	Salt solution	40 mL
	Resazurin	1 mg
	Vitamin K solution	0.2 mL
	Hemin solution	10 mL
	Cysteine-HCl·H2O	0.5 g
TGB	Thioglycollate medium brewer modified (BD, cat. 5211716)
	Thioglycolic acid (AppliChem A3533)	0.5 mL/L
WCA	Wilkins-Chalgren Anaerobe powder (Oxoid CM0643)	33 g
WHC	WCA (Oxoid)	33 g
	Penicillin (sodium salt)	25 µg/mL
WSB	WCA (Oxoid)	33 g
	Glucose	4 g
	Hemin	10 µg
	L-cystine	0.4 g
	Defibrinated sheep blood (Oxoid)	5% (vol/vol)	Add after autoclaving
YCFA			According to manufacturer's instructions (GMExpression, Ref: GMNB-YCFA02)
YC(-FA)			According to manufacturer's instructions (GMExpression, Ref: GMNB-YCFA02) without the addition of Stock C
mGAM	GAM powder (HiMedia M1801-500G)	59 g
	L-Tryptophan	50 mg
	L-Arginine	250 mg
	Menadione	1.25 mg
	Hemin	2.5 mg
LB	LB Powder (Difco 240230)	20 g
Reinforced Clostridial Broth	Reinforced Clostridial Broth Powder (Difco 218081)	38 g
MRS	MRS powder (Difco 288130)	50 g
MiPro	Peptone Water	2 g/L
	Yeast Extract	2 g/L
	L-cysteine HCl	0.5 g/L
	Tween 80	2 mL/L
	Hemin	5 mg/L
	Vitamin K1	10 µL/L
	NaCl	1 g/L
	K2HPO4	0.4 g/L
	MgSO4·7H2O	0.1 g/L
	CaCl2·2H2O	0.1 g/L
	NaHCO3	4 g/L
	Porcine Gastric Mucin	4 g/L
	Bile Salts	0.5 g/L
TSB	TSB powder (Millipore 22092-500G)	30 g
AA/OMM12	BHI	18.5 g/L
	Yeast Extract	5 g/L
	Trypticase Soy Broth	15 g/L
	K2HPO4	2.5 g/L
	Haemin	1 mg/L
	Glucose	0.5 g/L
	Na2CO3	0.4 g/L
	Cysteine HCl	0.5 g/L
	Menadione	5 mg/L
	Complement-inactivated fetal calf serum	3%
M-17 Broth			According to manufacturer's instructions (SIGMA 56156)
BMM	Mineral 3B Soln.	50 mL	See sub-solution below
	Cysteine	1 g
	Hemin soln.	10 mL	See sub-solution below
	Methionine	10 mL
	FeSO4 Soln.	1.5 mL	See sub-solution below
	NaHCO3 soln.	20 mL	See sub-solution below
	added carbohydrate	0.2% w/vol
BMM - FeSO4 Soln.	FeSO4·7H2O	278 mg
	H2O	100 mL
	HCl	2 drops
			Filter sterilize
BMM - Mineral 3B Soln.	KH2PO4	18 g
	NaCl	18 g
	MgCl2·6H2O	400 mg
	CaCl2·2H2O	520 mg
	CoCl2·6H2O	20 mg
	MnCl2·4H2O	200 mg
	NH4Cl	10 g
	Na2SO4	5 g
	H2O	1 L
			Autoclave sterilize
BMM - Hemin Soln. (0.5 mg/mL)	Hemin	100 mg
	1M NaOH	2 mL
	H2O	Fill to 200 mL
BMM - NaHCO3 Soln.	NaHCO3	50 g
	H2O	500 mL
			Filter sterilize
R2A	Yeast Extract	0.5 g
	Proteose Peptone	0.5 g
	Casamino Acids	0.5 g
	Starch (soluble)	0.5 g
	Na-pyruvate	0.3 g
	K2HPO4	0.3 g
	MgSO4·7H2O	0.5 g
NCMM	Biotin	0.125 mg
	Pyridoxine	1 mg
	Pantothenate	1 mg
	Histidine	75 mg
	Glycine	75 mg
	Tryptophan	75 mg
	Arginine	150 mg
	Methionine	150 mg
	Threonine	150 mg
	Valine	225 mg
	Isoleucine	225 mg
	Leucine	300 mg
	Cysteine	400 mg
	Proline	450 mg
	added carbohydrate	0.2% w/vol
